# SWI/SNF complex-mediated chromatin remodelling in *Candida glabrata* is vital for immune evasion

**DOI:** 10.1101/2023.04.15.536997

**Authors:** Kundan Kumar, Aditi Pareek, Rupinder Kaur

## Abstract

Immune evasion is critical for fungal virulence. However, how the human opportunistic pathogen *Candida glabrata* (*Cg*) accomplishes this is unknown. Here, using micrococcal nuclease-sequencing, RNA-sequencing, macrophage-signalling and genetic analyses, we demonstrate that chromatin reorganization in macrophage-internalized *Cg*, via CgSnf2 (ATPase subunit of the SWI/SNF chromatin remodelling complex), leads to upregulation and downregulation of immunosuppressive seven mannosyltransferase-cluster (*CgMT-C*) and immunostimulatory cell surface adhesin *EPA1* genes, respectively. Consistently, *EPA1* overexpression and *CgMT-C* deletion led to increased IL-1β (pro-inflammatory cytokine) production and reduced *Cg* proliferation in macrophages. Further, *CgSNF2* deletion evoked increased IL-1β secretion, and the consequent killing of macrophage-internalized *Cg*, with elevated IL-1β levels being partially reversed in Akt-, p38-, NF-κB- or NLRP3 inflammasome-inhibited macrophages. Importantly, macrophages respond to multiple *Candida* pathogens via NF-κB-dependent IL-1β production, underscoring NF-κB signalling’s role in fungal diseases. Finally, we present the first genome-wide nucleosome map of macrophage-internalized *Cg* consisting of ∼12,000 dynamic and 70,000 total nucleosomes. Altogether, our findings directly link the nucleosome positioning-based chromatin remodelling to fungal immunomodulatory molecule expression, which dictates *Cg* fate in host immune cells.
