## Appendix Table S4 for "SWI/SNF complex-mediated chromatin remodelling in *Candida glabrata* is vital for immune evasion"

### Sheet: Appendix Table S4A
Appendix Table S4A: Enriched GO terms in 2 h macrophage-internalized Cg, as compared to 2 h RPMI-grown Cg.
Category	Term	Count	PValue	Fold Enrichment
GOTERM_BP_DIRECT	GO:0071292~cellular response to silver ion	4	0.0018864	12.5068
GOTERM_BP_DIRECT	GO:0071280~cellular response to copper ion	4	0.0018864	12.5068
GOTERM_BP_DIRECT	GO:0015677~copper ion import	3	0.0179879	12.5068
GOTERM_BP_DIRECT	GO:0006412~translation	17	0.025162	1.78668
GOTERM_BP_DIRECT	GO:0006099~tricarboxylic acid cycle	6	0.0316806	3.26263
GOTERM_BP_DIRECT	GO:0006452~translational frameshifting	3	0.0340894	9.38007
GOTERM_BP_DIRECT	GO:0051083~'de novo' cotranslational protein folding	3	0.0340894	9.38007
GOTERM_BP_DIRECT	GO:0035690~cellular response to drug	6	0.0374978	3.12669
GOTERM_CC_DIRECT	GO:0009986~cell surface	11	0.00174466	3.15603
GOTERM_CC_DIRECT	GO:0005840~ribosome	18	0.0023938	2.21332
GOTERM_CC_DIRECT	GO:0005576~extracellular region	21	0.00445458	1.94659
GOTERM_CC_DIRECT	GO:0016021~integral component of membrane	87	0.0389847	1.19269
GOTERM_MF_DIRECT	GO:0005507~copper ion binding	8	0.000348557	5.31601
GOTERM_MF_DIRECT	GO:0022857~transmembrane transporter activity	14	0.000735019	2.87548
GOTERM_MF_DIRECT	GO:0061629~RNA polymerase II sequence-specific DNA binding transcription factor binding	7	0.0154486	3.29482
GOTERM_MF_DIRECT	GO:0005381~iron ion transmembrane transporter activity	3	0.0413158	8.4724
GOTERM_MF_DIRECT	GO:0004497~monooxygenase activity	3	0.0413158	8.4724
GOTERM_MF_DIRECT	GO:0020037~heme binding	5	0.0462268	3.53017

### Sheet: Appendix Table S4B
Appendix Table S4B: Enriched GO terms in 10 h macrophage-internalized Cg, as compared to 10 h RPMI-grown Cg.
Category	Term	Count	PValue	Fold Enrichment
GOTERM_BP_DIRECT	GO:0006452~translational frameshifting	3	0.00951606	18.1471
GOTERM_BP_DIRECT	GO:0051083~'de novo' cotranslational protein folding	3	0.00951606	18.1471
GOTERM_BP_DIRECT	GO:0006450~regulation of translational fidelity	3	0.0307033	10.3697
GOTERM_BP_DIRECT	GO:0002181~cytoplasmic translation	4	0.0352006	5.37691
GOTERM_BP_DIRECT	GO:0000054~ribosomal subunit export from nucleus	3	0.0398497	9.07353
GOTERM_BP_DIRECT	GO:0010508~positive regulation of autophagy	3	0.0498782	8.06536
GOTERM_CC_DIRECT	GO:0009986~cell surface	8	0.00223668	4.24363
GOTERM_CC_DIRECT	GO:0009277~fungal-type cell wall	7	0.016979	3.31816
GOTERM_CC_DIRECT	GO:0016021~integral component of membrane	51	0.0302706	1.29264
GOTERM_MF_DIRECT	GO:0022857~transmembrane transporter activity	7	0.039094	2.74556

### Sheet: Appendix Table S4C
Appendix Table S4C: Enriched GO terms in 10 h macrophage-internalized Cg, as compared to 2 h macrophage-internalized Cg.
Category	Term	Count	PValue	Fold Enrichment
GOTERM_BP_DIRECT	GO:0006874~cellular calcium ion homeostasis	5	0.00374921	6.72602
GOTERM_BP_DIRECT	GO:0035690~cellular response to drug	8	0.0047551	3.58721
GOTERM_BP_DIRECT	GO:0006412~translation	21	0.00573254	1.89911
GOTERM_BP_DIRECT	GO:0005978~glycogen biosynthetic process	4	0.020798	6.1495
GOTERM_BP_DIRECT	GO:0006075~(1->3)-beta-D-glucan biosynthetic process	3	0.0241072	10.7616
GOTERM_BP_DIRECT	GO:1903024~positive regulation of ascospore-type prospore membrane assembly	3	0.0241072	10.7616
GOTERM_BP_DIRECT	GO:0006740~NADPH regeneration	3	0.0241072	10.7616
GOTERM_BP_DIRECT	GO:0030437~ascospore formation	6	0.025936	3.39841
GOTERM_BP_DIRECT	GO:0016192~vesicle-mediated transport	9	0.0407683	2.25243
GOTERM_BP_DIRECT	GO:1990961~drug transmembrane export	4	0.0434111	4.78295
GOTERM_BP_DIRECT	GO:0006096~glycolytic process	5	0.0434441	3.58721
GOTERM_BP_DIRECT	GO:0006452~translational frameshifting	3	0.0452758	8.07122
GOTERM_BP_DIRECT	GO:0019413~acetate biosynthetic process	3	0.0452758	8.07122
GOTERM_BP_DIRECT	GO:0051083~'de novo' cotranslational protein folding	3	0.0452758	8.07122
GOTERM_BP_DIRECT	GO:0006654~phosphatidic acid biosynthetic process	3	0.0452758	8.07122
GOTERM_BP_DIRECT	GO:0044406~adhesion of symbiont to host	3	0.0452758	8.07122
GOTERM_CC_DIRECT	GO:0009986~cell surface	18	2.30859e-07	4.1895
GOTERM_CC_DIRECT	GO:0005576~extracellular region	31	1.04985e-05	2.33108
GOTERM_CC_DIRECT	GO:0016021~integral component of membrane	118	0.000449925	1.3123
GOTERM_CC_DIRECT	GO:0005840~ribosome	20	0.00403565	1.995
GOTERM_CC_DIRECT	GO:0005886~plasma membrane	26	0.0127573	1.63976
GOTERM_CC_DIRECT	GO:0042645~mitochondrial nucleoid	6	0.0301293	3.2585
GOTERM_CC_DIRECT	GO:0009277~fungal-type cell wall	10	0.0448145	2.0799
GOTERM_MF_DIRECT	GO:0022857~transmembrane transporter activity	16	0.000321815	2.79288
GOTERM_MF_DIRECT	GO:0003700~transcription factor activity, sequence-specific DNA binding	10	0.00775473	2.74301
GOTERM_MF_DIRECT	GO:0016491~oxidoreductase activity	11	0.0172843	2.29578
GOTERM_MF_DIRECT	GO:0005524~ATP binding	68	0.0284461	1.25545
GOTERM_MF_DIRECT	GO:0003843~1,3-beta-D-glucan synthase activity	3	0.0300703	9.60054
GOTERM_MF_DIRECT	GO:0003735~structural constituent of ribosome	25	0.0389673	1.50008

### Sheet: Appendix Table S4D
Appendix Table S4D: Enriched GO terms in 10 h RPMI-grown Cg, as compared to 2 h RPMI-grown Cg.
Category	Term	Count	PValue	Fold Enrichment
GOTERM_BP_DIRECT	GO:0006094~gluconeogenesis	5	0.00349383	7.22201
GOTERM_BP_DIRECT	GO:0035690~cellular response to drug	6	0.0147332	3.9721
GOTERM_BP_DIRECT	GO:0006415~translational termination	4	0.0209841	6.35536
GOTERM_CC_DIRECT	GO:0009986~cell surface	15	3.0739e-07	5.22356
GOTERM_CC_DIRECT	GO:0005576~extracellular region	19	0.00271097	2.13764
GOTERM_CC_DIRECT	GO:0000786~nucleosome	5	0.0092047	5.62537
GOTERM_CC_DIRECT	GO:0009277~fungal-type cell wall	9	0.0127707	2.80071
GOTERM_CC_DIRECT	GO:0005840~ribosome	13	0.0325846	1.94018
GOTERM_CC_DIRECT	GO:0005886~plasma membrane	18	0.0327163	1.6985
GOTERM_MF_DIRECT	GO:0005096~GTPase activator activity	7	0.014763	3.36922
GOTERM_MF_DIRECT	GO:0046982~protein heterodimerization activity	8	0.0202876	2.81747
