## Appendix Table S7 for "SWI/SNF complex-mediated chromatin remodelling in *Candida glabrata* is vital for immune evasion"

### Sheet: Appendix Table S7
	Appendix Table S7: List of C. glabrata strains used in the study.
	Yeast strain	Genotype	Reference
	YRK19	ura3Δ::Tn903 G418R (BG14)	Cormack and Falkow, 1999
	YRK20	URA3 (BG462)	De Las Peñas et al., 2003
	YRK2158	ura3∆::Tn903 G418R Cgsnf2∆::nat1	This study
	YRK1907	URA3 Cgchd1∆::nat1	This study
	YRK2161	URA3 Cgino80∆::nat1	This study
	YRK2166	URA3 Cgswr1∆::nat1	This study
	YRK2189	URA3 Cgisw1∆::nat1	This study
	YRK2947	URA3 Cgisw2∆::nat1	This study
	YRK3818	URA3 Cgsnf2∆::nat1	This study
	YRK5683	URA3 Cgsnf5∆::nat1	This study
	YRK5686	URA3 Cgsnf6∆::nat1	This study
	YRK668	URA3 Cgrsc3a∆b∆::nat1	Kaur Laboratory
	YRK3002	URA3 Cgyps(1-11)∆::hyg1	Kaur Laboratory
	YRK1123	URA3 Cgepa1∆::hyg1	Kaur Laboratory
	YRK5074	URA3 Cgyps(1-11)∆epa1∆::nat1	This study
	YRK4991	URA3 Cgsnf2∆epa1∆::nat1	This study
	YRK4876	URA3 CgMT-C∆::nat1	This study
	YRK1178	ura3∆::Tn903 G418R (YRK19)/pRK999	Kaur Laboratory
	YRK4906	ura3∆::Tn903 G418R (YRK19)/pRK2332	This study
	YRK4101	ura3∆::Tn903 G418R Cgsnf2∆::nat1 (YRK2158)/pRK2060	This study
	YRK5206	ura3∆::Tn903 G418R Cgsnf2∆::nat1 (YRK2158)/pRK2404	This study
	YRK5225	ura3∆::Tn903 G418R Cgsnf2∆::nat1 (YRK2158)/pRK1349	This study
	YRK5429	ura3∆::Tn903 G418R Cgsnf2∆::nat1 (YRK2158)/pRK2568	This study
	YRK29	Candida albicans SC5314	Kaur Laboratory
	YRK5002	Candida auris CBS109113 (Clade 2 type strain)	Kaur Laboratory
	YRK1684	Candida tropicalis MYA-3404	Kaur Laboratory
	YRK30	Saccharomyces cerevisiae BY4741	Kaur Laboratory
	References
		Cormack BP, Falkow S. (1999). Efficient homologous and illegitimate recombination in the opportunistic yeast pathogen Candida glabrata. Genetics 151:979–987.
		De Las Penas A, et al. (2003). Virulence-related surface glycoproteins in the yeast pathogen Candida glabrata are encoded in subtelomeric clusters and subject to RAP1- and SIR-dependent transcriptional silencing. Genes Dev 17:2245-58
