## Appendix Table S8 for "SWI/SNF complex-mediated chromatin remodelling in *Candida glabrata* is vital for immune evasion"

### Sheet: Appendix Table S8
	Appendix Table S8: List of plasmids used in the study.
	Plasmid	Description	Reference
	pRK999	pCU-PDC1 plasmid	Addgene (Plasmid #45323)
	pRK1016	pGRB2.1 plasmid	Addgene (Plasmid #45341)
	pRK1349	SFB triple epitope tag (0.255) cloned in EcoRI-SalI sites of pRK999 plasmid	Kaur Laboratory
	pRK2060	CgSNF2 (5.193 kb) with 5' (0.671 kb)- and 3' (0.720 kb)-UTRs cloned in BamHI-XmaI sites of pRK1016 plasmid	This study
	pRK2332	CgEPA1 (3.105 kb) cloned in XmaI-XhoI sites of pRK999 plasmid	This study
	pRK2404	CgSNF2 (5.193 kb) cloned in SpeI-XmaI sites of pRK1349 plasmid	This study
	pRK2568	SNF2 (S861D) SDM generated by DpnI method using pRK2403 as a template	This study
	pRK625	NAT cassette cloned in pCR2.1 plasmid	Cormack laboratory
