## Appendix Table S9 for "SWI/SNF complex-mediated chromatin remodelling in *Candida glabrata* is vital for immune evasion"

### Sheet: Appendix Table S9
	Appendix Table S9: List of primers used in the study.
	Primer	Sequence (5’-3’)	Description	Restriction enzyme	Reference
	For generation of deletion strains
	OGRK2342	CAAAGACCCATCAGCAAACA	CgSNF2_5' UTR Forward
	OGRK2343	gcgtcgacctgcagcgtacgTCCTGCCTTCTTTGCTATTCA	CgSNF2_5' UTR Reverse
	OGRK2344	cgacggtgtcggtctcgtagACAAATAGAATATGATGGTTACATTCG	CgSNF2_3' UTR Forward
	OGRK2345	GAATGAAGCAGGGCAAATATTAAA	CgSNF2_3' UTR Reverse
	OGRK2346	ACCTGCTTGTTTGTGATAGTGG	CgSNF2_5' Integration check Forward
	OGRK2347	GGACATCGACAATTGGGAAA	CgSNF2_3' Integration check Reverse
	OGRK2348	TTCCAGAACCACAACCACAA	CgSNF2_Internal check Forward
	OGRK2349	CTACCAATGGGTCTGGCACT	CgSNF2_Internal check Reverse
	OGRK2350	GCCAAAGTTTCGCACATTCT	CgCHD1_5' UTR Forward
	OGRK2351	gcgtcgacctgcagcgtacgGCCAAGGCGCTTACAGTAGA	CgCHD1_5' UTR Reverse
	OGRK2352	cgacggtgtcggtctcgtagCCCCCACACACACTAACTACA	CgCHD1_3' UTR Forward
	OGRK2353	TCCAATATGCTTTCTTTGCTCA	CgCHD1_3' UTR Reverse
	OGRK2354	CCTCCTCATGAACCCGTAAA	CgCHD1_5' Integration check Forward
	OGRK2355	ACAGATGGGTCCAAGTCACC	CgCHD1_3' Integration check Reverse
	OGRK2356	TTGGTTGACGATGAGGATGA	CgCHD1_Internal check Forward
	OGRK2357	TGGTAGCCGCTGTCTTCTTT	CgCHD1_Internal check Reverse
	OGRK2470	ACCTGACTTTCGCATTCCAG	CgISW1_5' UTR Forward
	OGRK2471	gcgtcgacctgcagcgtacgCTCCCCAGGTGCAGAGTTAG	CgISW1_5' UTR Reverse
	OGRK2472	cgacggtgtcggtctcgtagCATTATTCAAAGACGTGGGTCA	CgISW1_3' UTR Forward
	OGRK2473	GTTGCCTCCAAGTGTGGTTT	CgISW1_3' UTR Reverse
	OGRK2474	CCATGATAGTGGCATCGTCA	CgISW1_5' Integration check Forward
	OGRK2475	GGCAAGGTTGTCCTGATTGT	CgISW1_3' Integration check Reverse
	OGRK2476	GATGAAGCGCACAGAATCAA	CgISW1_Internal check Forward
	OGRK2477	CTTGCAAATCAGCTTGTGGA	CgISW1_Internal check Reverse
	OGRK2478	AGTCGACCCACAAACACTCC	CgISW2_5' UTR Forward
	OGRK2479	gcgtcgacctgcagcgtacgGTTTTTCCAAGCACGTCCAC	CgISW2_5' UTR Reverse
	OGRK2480	cgacggtgtcggtctcgtagCATTGTTTCGCTAAAGCACGTA	CgISW2_3' UTR Forward
	OGRK2481	CACCTGTTGGACTTGAAGCA	CgISW2_3' UTR Reverse
	OGRK2482	CCACGAGACCATCGAGAACT	CgISW2_5' Integration check Forward
	OGRK2483	TTATGATGCAGGCCAAATGA	CgISW2_3' Integration check Reverse
	OGRK2484	AAAGTCGCGAAACAGAAGGA	CgISW2_Internal check Forward
	OGRK2485	GGCGTACCGGTAATAAGCAA	CgISW2_Internal check Reverse
	OGRK2486	CCGAAGCTTTTGTTATCTTGC	CgINO80_5' UTR Forward
	OGRK2487	gcgtcgacctgcagcgtacgTATGAGCCAGTCCCTCTTCG	CgINO80_5' UTR Reverse
	OGRK2488	cgacggtgtcggtctcgtagCGCTTTCCAAAGTTCCGTAG	CgINO80_3' UTR Forward
	OGRK2489	GAGCTTGCATAGCAGCACAT	CgINO80_3' UTR Reverse
	OGRK2490	GATCGGGATGGTTTCAAATG	CgINO80_5' Integration check Forward
	OGRK2491	ATTCCGCTGCTAGGGATTTT	CgINO80_3' Integration check Reverse
	OGRK2492	CTTAGCGGAGCATCACAACA	CgINO80_Internal check Forward
	OGRK2493	ACCTTCTGCAGCAGCATTTT	CgINO80_Internal check Reverse
	OGRK2494	ACTGGGAAGTTGCCACTGTT	CgSWR1_5' UTR Forward
	OGRK2495	gcgtcgacctgcagcgtacgAAAATGGCATACAACTACCACAGA	CgSWR1_5' UTR Reverse
	OGRK2496	cgacggtgtcggtctcgtagCCTCAACTGGCTTGATTTCTG	CgSWR1_3' UTR Forward
	OGRK2497	GGCTGGTATGAAAGGTCTGG	CgSWR1_3' UTR Reverse
	OGRK2498	ACCCACATCGCTGAAATTCT	CgSWR1_5' Integration check Forward
	OGRK2499	CTGGTCCAAACGGTGAAGTT	CgSWR1_3' Integration check Reverse
	OGRK2500	CGGACAAAAGGTCAGTGGTT	CgSWR1_Internal check Forward
	OGRK2501	CCTGGGGTTAAAACTGCAAA	CgSWR1_Internal check Reverse
	OGRK4676	CAAGGGCAACTATCGGGTTA	CgMT-C_5' UTR Forward
	OGRK4677	gcgtcgacctgcagcgtacgGGAAGTGCTAGGATGGGACA	CgMT-C_5' UTR Reverse
	OGRK4678	cgacggtgtcggtctcgtagCTGCTCCTTTCATTGCTCGT	CgMT-C_3' UTR Forward
	OGRK4679	CTCAAATGGCAAGGTGGAAT	CgMT-C_3' UTR Reverse
	OGRK4680	TGCTCTTCACCTCCCTCATC	CgMT-C_5' Integration check Forward
	OGRK4681	AGGCCTGTATTCCCATTTCC	CgMT-C_3' Integration check Reverse
	OgRK4960	AGTCTGGAATTGTGAAGTTAGCA	CgEPA1_5' UTR Forward
	OgRK4961	gcgtcgacctgcagcgtacgTGTGAAGGCAAATGTGAATCTGA	CgEPA1_5' UTR Reverse
	OgRK4962	cgacggtgtcggtctcgtagGCTGTGGTGGCTGTTTTGTT	CgEPA1_3' UTR Forward
	OgRK4963	CTTCTGTGCCTGTATGAGCG	CgEPA1_3' UTR Reverse
	OgRK4964	TCTGTGGAAGGACGCTCTTT	CgEPA1_5' Integration check Forward
	OgRK4965	AGGCCCCATCACTACTATTCG	CgEPA1_3' Integration check Reverse
	OgRK4966	CCTAGCCCATACGGACCAAT	CgEPA1_Internal check Forward
	OgRK4967	ACCTTGCGACATGAATCAGC	CgEPA1_Internal check Reverse
	OgRK5526	GGGACTCCAGATACAGCTTCA	CgSNF5_5' UTR Forward
	OgRK5527	gcgtcgacctgcagcgtacgTCATACAATGTTTCGCTCCAGT	CgSNF5_5' UTR Reverse
	OgRK5528	cgacggtgtcggtctcgtagAATGGACAGGACAGGCAAGA	CgSNF5_3' UTR Forward
	OgRK5529	TCGAGTGAAGGAGCTTTCGT	CgSNF5_3' UTR Reverse
	OgRK5530	GCCACCAATTGAGGATGCAT	CgSNF5_5' Integration check Forward
	OgRK5531	ACCGTTTGTGTTGTTTGCCA	CgSNF5_3' Integration check Reverse
	OgRK5532	GCTGGGCTACGGATTTGATG	CgSNF5_Internal check Forward
	OgRK5533	CCACTTTCTGCCTCCACAAC	CgSNF5_Internal check Reverse
	OgRK5537	GGGGCCCAGGTAAGAATAGT	CgSNF6_5' UTR Forward
	OgRK5538	gcgtcgacctgcagcgtacgGACCCGGCTTAAGAAACGTC	CgSNF6_5' UTR Reverse
	OgRK5539	cgacggtgtcggtctcgtagCTGCAGCAGTTGTAATCTCCA	CgSNF6_3' UTR Forward
	OgRK5540	CGGGTGTGTGCTGTCATATG	CgSNF6_3' UTR Reverse
	OgRK5541	GCACAGAGGGAAAAGCAAGA	CgSNF6_5' Integration check Forward
	OgRK5542	AATGCTGCGTAGTCTGAGGT	CgSNF6_3' Integration check Reverse
	OgRK5543	CCTTCTGGCGAATTACCTGC	CgSNF6_Internal check Forward
	OgRK5544	AGCCTCTTCTTCTTCACGCT	CgSNF6_Internal check Reverse
	For gene cloning
	OgRK4046	TACGGGATCCCAAAGACCCATCAGCAAACA	CgSNF2_Forward_with 5'-UTR	BamHI
	OgRK4047	TACGCCCGGGGAATGAAGCAGGGCAAATATTAAA	CgSNF2_Reverse_with 3'-UTR	XmaI
	OgRK4843	TACGACTAGTATGGACGTTCCCATGCCACAACG	CgSNF2_Forward	SpeI
	OgRK3870	TACGCCCGGGTATTATATCTTTTGATG	CgSNF2_Reverse_without stop codon	XmaI
	OgRK4530	TCGACCCGGGATGATTTTAAATCCAGCTC	CgEPA1_Forward	XmaI
	OgRK4531	TCGACTCGAGTTAGGTCCCTATGTTCATCAC	CgEPA1_Reverse	XhoI
	For site directed mutagenesis
	OgRK4823	ATTGTTCCTTTAGATACCTTACCAA	CgSNF2 (S861D)_Forward
	OgRK4824	TTGGTAAGGTATCTAAAGGAACAAT	CgSNF2 (S861D)_Reverse
	For qRT-PCR
	OgRK4711	AACCGCAAGAAAATCCTCCT	CgEPA1_Forward
	OgRK4712	CTCCACTGCTGTTGAACCTG	CgEPA1_Reverse
	OgRK4713	TCATTTATCCGAGTGCCACA	CgBMT2_Forward
	OgRK4714	TCCCGGTCAAAATGTAAAGC	CgBMT2_Reverse
	OgRK4870	CCACTCTATTCAAAGCTGA	CgEPA1 promoter_Forward
	OgRK4871	TTGAAGGTTTCTCTTGGTTATT	CgEPA1 promoter_Reverse
	OgRK89	CTCCACCACTGCTGAAAGAG	CgACT1_Forward		Kaur Laboratory
	OgRK90	GGTCAATACCAGCAGATTCTAG	CgACT1_Reverse		Kaur Laboratory
	For amplification of nat1 cassette for C. glabrata gene disruption
	OGRK340	cgtacgctgcaggtcgacgcCTTCCGCTGCTAGGCGCGCCGTG	5' NAT half_Forward		Kaur Laboratory
	OGRK343	TCTGTTCCAACCAGAATAAG	5' NAT half_Reverse		Kaur Laboratory
	OGRK342	GTCTACTACTTTGGATGATAC	3' NAT half_Forward		Kaur Laboratory
	OGRK341	ctacgagaccgacaccgtcgGGCCGCTGACGAAGT	3' NAT half_Reverse		Kaur Laboratory
	OGRK344	TGCGCACGTCAAGACTGTCAAGG	5' integration check_Forward		Kaur Laboratory
	OGRK345	TGTGAATGCTGGTCGCTATACTGC	3' integration check_Reverse		Kaur Laboratory
	# Nucleotide sequences written in small case letters represent overhangs.
	* The underlined sequences correspond to cleavage sites of restriction enzymes.
