## Appendix Table S10 for "SWI/SNF complex-mediated chromatin remodelling in *Candida glabrata* is vital for immune evasion"

### Sheet: Appendix Table S10
	Appendix Table S10: List of antibodies and inhibitors used in the study.
	Name	Dilution used	Clonality	Company	Catalog number
	For Immunoblotting study
	Primary antibodies
	Akt antibody	1:5,000	Polyclonal	Cell Signaling Technology	9272
	Phospho-Akt (Ser473) antibody	1:2,000	Polyclonal	Cell Signaling Technology	9018
	p38 MAPK antibody	1:5,000	Monoclonal	Cell Signaling Technology	9228
	Phospho-p38 MAPK antibody	1:5,000	Monoclonal	Cell Signaling Technology	4511
	p44/42 MAPK antibody	1:5,000	Polyclonal	Cell Signaling Technology	9102
	Phospho-p44/42 MAPK antibody	1:5,000	Monoclonal	Cell Signaling Technology	4370
	p65 antibody	1:5,000	Monoclonal	Cell Signaling Technology	8242
	Phospho-p65 antibody	1:1,000	Monoclonal	Cell Signaling Technology	3033
	Anti-GAPDH	1:10,000	Polyclonal	Abcam	ab22555
	Secondary antibodies
	Anti-rabbit	1:10,000		Cell Signaling Technology	7074
	Anti-mouse	1:10,000		Cell Signaling Technology	7076
	For Immunofluorescence study
	Primary antibodies
	p65 antibody	1:500	Monoclonal	Cell Signaling Technology	8242
	Secondary antibodies
	Alexa Fluor 568	1:300		Invitrogen	A-11011
	List of inhibitors used in the study.
	Name	Concentration used	Target	Company	Catalog number
	MCC950	15 µM	NLRP3	Calbiochem	538120
	BAY 11-7082	10 µM	NFkB	Sigma	B5556
	SH-6	5 µM	Akt	Calbiochem	124009
	SB 203580	10 µM	p38	Cell Signaling Technology	5633S
	R406	5 µM	Syk	MedChem	HY-12067
